# Strain background, species frequency and environmental conditions are important in determining population dynamics and species co-existence between *Pseudomonas aeruginosa* and *Staphylococcus aureus*

**DOI:** 10.1101/2020.04.21.052670

**Authors:** Selina Niggli, Rolf Kümmerli

**Affiliations:** Department of Quantitative Biomedicine, University of Zürich, Winterthurerstrasse 190, 8057 Zürich, Switzerland

**Keywords:** opportunistic human pathogens, interspecies interactions, polymicrobial infections, ecological factors, community dynamics

## Abstract

Bacterial communities in the environment and in infections are typically diverse, yet we know little about the factors that determine interspecies interactions. Here, we apply concepts from ecological theory to understand how biotic and abiotic factors affect interaction patterns between the two opportunistic human pathogens *Pseudomonas aeruginosa* and *Staphyloccocus aureus*, which often co-occur in polymicrobial infections. Specifically, we conducted a series of short- and long-term competition experiments between *P. aeruginosa* PAO1 (as our reference strain) and three different *S. aureus* strains (Cowan I, 6850, JE2) at three starting frequencies and under three environmental (culturing) conditions. We found that the competitive ability of *P. aeruginosa* strongly depended on the strain background of *S. aureus*, whereby *P. aeruginosa* dominated against Cowan I and 6850, but not against JE2. In the latter case, both species could end up as winners depending on conditions. Specifically, we observed strong frequency-dependent fitness patterns, including positive frequency dependence, where *P. aeruginosa* could dominate JE2 only when common, but not when rare. Finally, changes in environmental (culturing) conditions fundamentally altered the competitive balance between the two species, in a way that *P. aeruginosa* dominance increased when moving from shaken to static environments. Altogether, our results highlight that ecological details can have profound effects on the competitive dynamics between co-infecting pathogens, and determine whether two species can co-exist or invade each others’ populations from rare. Moreover, our findings might parallel certain dynamics observed in chronic polymicrobial infections.

**Importance:** Bacterial infections are frequently caused by more than one species and such polymicrobial infections are often considered more virulent and more difficult to treat than the respective monospecies infections. *Pseudomonas aeruginosa* and *Staphyloccocus aureus* are among the most important pathogens in polymicrobial infections and their co-occurrence is linked to worse disease outcome. There is great interest in understanding how these two species interact with each other and what the consequences for the host are. While previous studies have mainly looked at molecular mechanisms implicated in interactions between *P. aeruginosa* and *S. aureus*, here we show that ecological factors such as strain background, species frequency and environmental conditions are important elements determining population dynamics and species co-existence patterns. We propose that the uncovered principles may also play major roles in infections, and therefore proclaim that an integrative approach combining molecular and ecological aspects is required to fully understand polymicrobial infections.
