## Supplementary table S1, S2, S3 for "Strain background, species frequency and environmental conditions are important in determining population dynamics and species co-existence between *Pseudomonas aeruginosa* and *Staphylococcus aureus*"

### Sheet: Table S1
Table S1: ANOVA statistics and post-hoc pairwise comparisons of the growth of PAO1 and the three SA strains in monoculture
a) Shaken conditions
ANOVA							df	degrees of freedom
	df	Sq	Mean Sq	F	P-value		Sq	Sum squares
Strain	3	26.59	8.8634	10.707	0.0002066		Mean Sq	Mean sum squares
Residuals	20	16.557	0.8278				CI	Confidence interval
Tukey HSD (post-hoc pairwise comparisons)
Strain 1	Strain 2	Difference	Lower 95% CI	Upper 95% CI	P (adjusted)
PAO1	Cowan I	-2.54587	-4.01616	-1.07558	0.000525
PAO1	6850	-1.67133	-3.14162	-0.201043	0.0223529
PAO1	JE2	-2.60861	-4.0789	-1.13832	0.0004004
Cowan I	6850	0.874535	-0.595755	2.34482	0.36731
Cowan I	JE2	-0.062747	-1.53304	1.40754	0.999369
6850	JE2	-0.937282	-2.40757	0.533008	0.309589
b) Viscous conditions
ANOVA
	df	Sq	Mean Sq	F	P-value
Strain	3	9.3109	3.10364	4.1177	0.01993
Residuals	20	15.0746	0.75373
Tukey HSD (post-hoc pairwise comparisons)
Strain 1	Strain 2	Difference	Lower 95% CI	Upper 95% CI	P (adjusted)
PAO1	Cowan I	-1.5554	-2.95834	-0.152451	0.0264596
PAO1	6850	-0.150341	-1.55329	1.2526	0.99033
PAO1	JE2	-0.89478	-2.29773	0.508166	0.309198
Cowan I	6850	1.40506	0.00211009	2.808	0.0495716
Cowan I	JE2	0.660617	-0.742329	2.06356	0.56269
6850	JE2	-0.744439	-2.14738	0.658507	0.46439
c) Static conditions
ANOVA
	df	Sq	Mean Sq	F	P-value
Strain	3	41.182	13.7272	20.752	2.38e-06
Residuals	20	13.23	0.6615
Tukey HSD (post-hoc pairwise comparisons)
Strain 1	Strain 2	Difference	Lower 95% CI	Upper 95% CI	P (adjusted)
PAO1	Cowan I	-3.5109	-4.82519	-2.1966	1.8e-06
PAO1	6850	-2.16002	-3.47432	-0.845728	0.0009203
PAO1	JE2	-2.7782	-4.0925	-1.46391	4.81e-05
Cowan I	6850	1.35087	0.0365805	2.66517	0.0425974
Cowan I	JE2	0.732693	-0.581601	2.04699	0.42243
6850	JE2	-0.618181	-1.93247	0.696113	0.563575

### Sheet: Table S2
Table S2: ANOVA statistics and relevant summary tables for 24 hour competitions
							df	degrees of freedom
Full model							Sq	Sum squares
	df	Sq	Mean Sq	F	P-value		Mean Sq	Mean sum squares
Condition	2	3001.47	1500.74	934.099	< 2.2e-16		Std. Error	Standard error
Starting frequency	1	66.98	66.98	41.6916	2.497e-10
SA strain	2	615.15	307.57	191.443	< 2.2e-16
Experimental block	14	231.81	16.56	10.3062	< 2.2e-16
Condition:Starting frequency	2	440.54	220.27	137.103	< 2.2e-16
Condition:SA strain	3	34.91	11.64	7.2424	9.133e-05
Starting frequency:SA strain	2	2.34	1.17	0.7289	0.48296
Condition:Starting frequency:SA strain	4	21.93	5.48	3.4123	0.00909
Residuals	509	817.77	1.61
Sub-model shaken conditions
	df	Sq	Mean Sq	F	P-value
Starting frequency	1	66.623	66.623	52.814	1.27e-11
SA strain	2	229.256	114.628	90.869	< 2.2e-16
Experimental block	6	97.948	16.325	12.941	5.012e-12
Residuals	170	214.448	1.261
Strain pairwise comparisons
	Estimate	Std. Error	t-value	P-value	FDR-corrected P-value
Cowan I vs. 6850	-1.6399	0.2432	-6.742	2.16e-10	3.24e-10
Cowan I vs. JE2	-2.7472	0.2432	-11.294	< 2e-16	6e-16
JE2 vs. 6850	-1.1073	0.2432	-4.552	9.87e-06	9.87e-06
Sub-model viscous conditions
	df	Sq	Mean Sq	F	P-value
Starting frequency	1	1.921	1.921	3.1893	0.07592
SA strain	2	140.638	70.319	116.758	< 2.2e-16
Experimental block	6	10.343	1.724	2.8624	0.01111
Starting frequency:SA strain	2	12.102	6.051	10.0473	7.557e-05
Residuals	168	101.18	0.602
Strain pairwise comparisons
	Estimate	Std. Error	t-value	P-value	FDR-corrected P-value
Cowan I vs. 6850	0.2091	0.2673	0.782	0.435	0.435
Cowan I vs. JE2	-2.6012	0.2673	-9.732	< 2e-16	3e-16
JE2 vs. 6850	-2.8103	0.2673	-10.515	< 2e-16	3e-16
Sub-model static conditions
	df	Sq	Mean Sq	F	P-value
Starting frequency	1	438.98	438.98	162.32	< 2.2e-16
SA strain	2	305.69	152.85	56.52	< 2.2e-16
Experimental block	6	152.55	25.42	9.401	6.591e-09
Residuals	170	459.75	2.7
Strain pairwise comparisons
	Estimate	Std. Error	t-value	P-value	FDR-corrected P-value
Cowan I vs. 6850	-0.6775	0.3405	-1.99	0.0482	0.0482
Cowan I vs. JE2	-3.0403	0.3405	-8.928	5.63e-16	1.689e-15
JE2 vs. 6850	-2.3627	0.3405	-6.938	7.31e-11	1.0965e-10
Sub-model Cowan I
	df	Sq	Mean Sq	F	P-value
Condition	2	1122.98	561.49	461.731	< 2.2e-16
Starting frequency	1	20.88	20.88	17.1696	5.408e-05
Experimental block	6	55.96	9.33	7.6694	2.713e-07
Condition:Starting frequency	2	160.8	80.4	66.1166	< 2.2e-16
Residuals	168	204.3	1.22
Condition pairwise comparisons
	Estimate	Std. Error	t-value	P-value	FDR-corrected P-value
Shaken vs. static	8.1625	0.4083	19.991	< 2e-16	3e-16
Shaken vs. viscous	0.3713	0.4083	0.909	0.3644	0.3644
Static vs. viscous	-7.7912	0.4083	-19.082	< 2e-16	3e-16
Sub-model 6850
	df	Sq	Mean Sq	F	P-value
Condition	2	1140.89	570.44	428.162	< 2.2e-16
Starting frequency	1	34.54	34.54	25.922	9.505e-07
Experimental block	7	101.01	14.43	10.83	3.137e-11
Condition:Starting frequency	2	87.15	43.58	32.707	1.033e-12
Residuals	167	222.5	1.33
Condition pairwise comparisons
	Estimate	Std. Error	t-value	P-value	FDR-corrected P-value
Shaken vs. static	8.1869	0.4552	17.985	< 2e-16	3e-16
Shaken vs. viscous	1.6052	0.4552	3.526	0.000539	0.000539
Static vs. viscous	-6.5817	0.4552	-14.458	< 2e-16	3e-16
Sub-model JE2
	df	Sq	Mean Sq	F	P-value
Condition	2	798.04	399.02	199.95	< 2.2e-16
Starting frequency	1	13.91	13.91	6.9696	0.009071
Experimental block	6	105.03	17.51	8.7719	2.562e-08
Condition:Starting frequency	2	214.52	107.26	53.7477	< 2.2e-16
Residuals	168	335.26	2
Condition pairwise comparisons
	Estimate	Std. Error	t-value	P-value	FDR-corrected P-value
Shaken vs. static	8.175	0.5311	15.393	< 2e-16	3e-16
Shaken vs. viscous	0.4371	0.5311	0.823	0.411656	0.411656
Static vs. viscous	-7.738	0.5311	-14.571	< 2e-16	3e-16

### Sheet: Table S3
Table S3: Series of t-tests to test whether the relative fitness values of PAO1 are different from zero
Environmental condition	Strain 1	Strain 2	Strain starting ratio	t-value	df	P-value	FDR-corrected P-value
Shaken	PAO1	Cowan I	1 to 10	6.6661	19	2.247e-06	3.57353e-06
			1 to 1	8.8513	19	3.616e-08	6.98143e-08
			10 to 1	6.6054	19	2.543e-06	3.81e-06
	PAO1	6850	1 to 10	-4.6224	19	0.0001858	0.00025083
			1 to 1	11.992	19	2.622e-10	1.179e-09
			10 to 1	1.731	19	0.09965	0.112106
	PAO1	JE2	1 to 10	-9.9953	19	5.303e-09	1.1925e-08
			1 to 1	-9.1817	19	2.044e-08	4.23692e-08
			10 to 1	0.5125	19	0.6142	0.6142
Viscous	PAO1	Cowan I	1 to 10	4.673	19	0.0001657	0.000235468
			1 to 1	10.458	19	2.545e-09	6.25909e-09
			10 to 1	1.3195	19	0.2027	0.218916
	PAO1	6850	1 to 10	3.7585	19	0.00133	0.00163227
			1 to 1	11.721	19	3.85e-10	1.29937e-09
			10 to 1	1.1227	19	0.2756	0.2862
	PAO1	JE2	1 to 10	-7.3157	19	6.16e-07	1.0395e-06
			1 to 1	-10.473	19	2.485e-09	6.25909e-09
			10 to 1	-4.1507	19	0.0005431	0.000698271
Static	PAO1	Cowan I	1 to 10	17.526	19	3.461e-13	3.114e-12
			1 to 1	24.982	19	5.398e-16	7.29e-15
			10 to 1	31.146	19	2.2e-16	5.94e-15
	PAO1	6850	1 to 10	14.905	19	6.152e-12	4.15125e-11
			1 to 1	13.672	19	2.778e-11	1.5012e-10
			10 to 1	10.53	19	2.276e-09	6.25909e-09
	PAO1	JE2	1 to 10	11.734	19	3.78e-10	1.29937e-09
			1 to 1	7.5363	19	4.021e-07	7.236e-07
			10 to 1	2.9286	19	0.008619	0.010118
